# A solid-state heater-imager for quantitative evaluation of colorimetric isothermal nucleic acid amplification on paper

**DOI:** 10.64898/2026.03.03.709423

**Authors:** Bibek Raut, Gopal Palla, Dan Van Nguyen, Rachel A Munds, Abdullah Bayram, Virendra Kumar, Bilal Ahmed, Cindy Mayorga, Aaron Ault, Aaron Gilbertie, J. Alex Pasternak, Mohit S. Verma

## Abstract

Maintaining precise isothermal conditions in portable nucleic acid amplification tests (NAATs) is critical for reproducible results but remains challenging with conventional single-sided thin-film heaters, which exhibit temperature gradients and strong dependence on ambient conditions. To close this gap, we engineered ThermiQuant™ VitroMini, a dual-sided heater design that achieves volumetric-level temperature uniformity using thin-film heaters while preserving optical transparency for real-time colorimetric loop-mediated isothermal amplification (LAMP) analysis on microfluidic paper-based analytical devices (µPADs). The device integrates two independently regulated indium tin oxide (ITO) heaters (8 Ω each) controlled by independent proportional–integral–derivative (PID) algorithms. Heaters were evaluated under controlled ambient environments of 4 °C (refrigerated), 23 °C (room temperature), and 50 °C (oven). Analytical tests were performed using a colorimetric LAMP assay targeting the SARS-CoV-2 *orf7ab* gene on µPADs preloaded with dried LAMP reagents, with time-lapse images (30 seconds interval) analyzed via Amplimetrics™ software. VitroMini maintained 65 ± 0.5 °C across 4 to 50 °C ambient conditions and achieved a limit of detection of 34 copies/reaction (4.5 copies/µL) and limit of quantification of 1000 copies/reaction (133 copies/µL), with quantification time (Tq) linearly correlated with log_10_ DNA concentration. Dual-sided heating eliminated temperature bias, condensation artifacts, and ambient-dependent variability while preserving optical transparency for real-time quantitative LAMP reaction. ThermiQuant™ VitroMini bridges the gap between benchtop volumetric heaters and portable diagnostic devices, offering a compact, low-power platform for quantitative colorimetric molecular analysis on paper with potential for decentralized and field-deployable applications.
