## Supporting Information Readme for "A solid-state heater-imager for quantitative evaluation of colorimetric isothermal nucleic acid amplification on paper"

### Sheet: readme
Folder name	Subfolder	Files	Comment
n/a	n/a	ThermiQuantVitroMini_by_Raut_SI.docx	Supporting Document for the manuscript
n/a	n/a	Video1_Instrument_Demo_SD.mp4	Video demonstrates the user workflow for using the ThermiQuant™ VitroMini instrument.
Software	Amplimetrics 2.0	Amplimetrics_V2.0.py	Run this python script to start the software graphical interface.
	n/a	VitroMini.py	Run this python script on the Raspberry Pi 4B to capture timelapse images and control the two heaters using PID control.
Design_files	n/a	1_Base.step	Instrument's Base
		2_RaspberyPi_4B_Cover.step	Raspberry Pi 4B Cover
		3_Camera_Box.step	Camera Box
		4_Light_Shield.step	Light Shield to prevent refelcted light affecting the imaging
		05_Base_Heater_ITO_Base.step	Base Heater's ITO base
		06_Base_Heater_ITO_Cover.step	Base Heater's ITO cover
		07_Top_Heater_ITO_Base.step	Top Heater's ITO base
		08_Top_Heater_ITO_Cover.step	Top Heater's ITO cover
		9_Top_Heater_Spring_Support.step	Top Heater's Spring support
		10_Spring_Pins.step	Spring Pins holders
		11_Lock_Handle.step	Lock Handle
		12_Camera_Box_Side_Cover.step	Camera Box's Side cover
